# Chronic activation of Toll-like receptor 2 induces an ichthyotic skin phenotype

**DOI:** 10.1101/2022.06.06.494922

**Authors:** Hephzi Tagoe, Sakinah Hassan, Gehad Youssef, Wendy Heywood, Kevin Mills, John I. Harper, Ryan F.L. O’Shaughnessy

**Affiliations:** Centre for Cell Biology and Cutaneous Research, Queen Mary University of London, UCL Great Ormond Street Institute of Child Health, UK; Livingstone Skin Research Centre, UCL Great Ormond Street Institute of Child Health, UK; Immunobiology, UCL Great Ormond Street Institute of Child Health, UK; Dermatology and Genetics and Genomic Medicine, UCL Great Ormond Street Institute of Child Health, UK

**Author notes:** **Corresponding author:** Ryan O’Shaughnessy PhD, Centre for Cell Biology and Cutaneous Research, Blizard Institute, Queen Mary University of London, 4 Newark 4 Newark Street, London E1 2AT. **Funding sources:** British Skin Foundation, Foundation for ichthyosis and related skin types, Great Ormond Street Children’s Charity.

**Keywords:** Hyperkeratosis, Toll-Like receptor, Gata3, Ichthyosis

## Abstract

Ichthyosis defines a group of chronic conditions that manifest phenotypically as a thick layer of fish-like scales in response to disorders of cornification and often affects the entire skin. While the gene mutations that lead to ichthyosis are well documented, the actual signalling mechanisms that lead to scaling are poorly characterised, however recent publications suggest that there are common mechanisms active in ichthyotic tissue, and in analogous models of ichthyosis. Combining gene expression analysis of gene-specific shRNA knockdowns of more severe autosomal recessive congenital ichthyoses (ARCI) and proteomic analysis of skin scale from ARCI patients, we identified a common activation of the Toll-like receptor (TLR) 2 pathway. Exogenous activation of TLR2 led to increased expression of important cornified envelope genes and in organotypic culture caused hyperkeratosis. Conversely blockade of TLR2 signalling in ichthyosis patient keratinocytes and our shRNA models reduced the expression of keratin 1, a structural protein overexpressed in ichthyosis scale. A time-course of Tlr2 activation in rat epidermal keratinocytes revealed that although there was rapid initial activation of innate immune pathways, this was rapidly superseded by widespread up-regulation of epidermal differentiation related proteins. Both NFκβ phosphorylation and the Gata3 up-regulation was associated with this switch and Gata3 overexpression was sufficient to increase Keratin 1 expression. Taken together, these data define a dual role for Tlr2 during epidermal barrier repair, that may be a useful therapeutic modality in treating diseases of epidermal barrier dysfunction.
