## Supplementary Table 1 for "Chronic activation of Toll-like receptor 2 induces an ichthyotic skin phenotype"

### Sheet: LI Patients for heatmap
Protein	N1	N2	N3	N4	N5	N6	N7	N8	LI 1	LI 2	LI 3	L1 4	FC	p-Val
CTSD	5.58967	13.4801	29.7442	15.8731	29.1954	4.19449	0	0	450.431	79.4146	8.42374	8.55049	11.1508	0.324818
APOA1	157.471	485.777	225.854	345.173	676.005	546.73	407.103	98.0251	10341.2	3625.56	366.221	392.308	10.0099	0.253043
RANBP2	308.073	447.528	515.661	664.618	821.469	255.617	314.951	13.5946	8537.47	3166.24	228.106	444.041	7.40734	0.260395
KRT24	8.13227	21.9525	16.7648	25.032	74.5419	17.4861	10.3076	11.9758	106.867	65.031	192.17	37.566	4.31418	0.103662
DSG1	92.8087	249.789	167.647	133.627	276.644	65.9009	351.784	229.075	327.568	841.347	1157.78	504.464	3.61283	0.0664231
DCD	840.141	746.201	1033.14	705.107	1857.99	728.764	918.721	392.539	3969.49	6515.64	990.882	1484.92	3.58899	0.162874
BLMH	464.501	656.922	460.361	323.918	358.018	325.763	579.983	166.142	1999.8	1641.02	1098.7	617.81	3.2122	0.0535682
KRT78	78.3287	249.516	129.943	207.618	471.208	38.5135	155.903	69.2698	564.774	804.1	231.304	585.561	3.12182	0.043028
S100A8	1473.23	825.822	1452.99	1507.25	1337.57	1539.94	1326.15	352.07	4405.45	2221.58	5463.83	1870.58	2.84491	0.077081
TGM3	298.802	213.444	181.721	451.055	733.142	567.575	347.539	559.754	761.698	1138.53	628.578	1711.65	2.52933	0.0728447
KRT33B	205.696	245.93	189.101	273.563	161.196	499.486	375.172	190.064	846.715	1331.55	234.235	252.244	2.49017	0.227698
FGG	94.5167	264.049	295.624	309.121	552.758	91.3495	118.08	75.4576	625.11	816.758	457.485	157.655	2.28435	0.127284
CENPF	1309.9	349.267	824.668	986.691	948.824	1085.1	795.019	1011.73	1053.9	1313.93	2635.28	2335.01	2.00737	0.0926755
LGALS7	3193.1	4885.86	3487.63	3018.79	3186.89	2432.9	2443.92	2007.25	9280.67	7228.24	3260.54	3500.43	1.88754	0.158304
SERPINB4	1860.94	1903.26	1799.42	2109.28	2664.57	2080.18	2786.76	1800.24	6057.11	3462.67	2900.83	2897.24	1.80161	0.107199
KRT16	2788.23	2149.78	2689.55	3019.86	3035.32	3109.33	4462.4	1729.88	6621.44	4782.03	4197.44	4020.64	1.70738	0.0321678
KRT5	6969.68	8378.05	6906.97	8405.58	10169.2	6906.78	8299.89	7697.26	14233.9	15078.6	13333.1	11070.6	1.68565	0.00362162
KRT17	2032.58	2028.99	2197.52	2415.75	3269.28	1876.53	4428.23	4455.31	5311.71	6298.71	3800.01	3313.76	1.6494	0.0665674
S100A9	3535.94	6670.77	3988.88	5785.26	4383.13	6180.01	4688	3626.5	9339.97	10150.3	5330.46	6285.04	1.60098	0.0811865
DSP	7210.89	4400.5	7542.74	6698.2	6039.1	6873.43	5127.93	4713.84	8481.86	8638.2	12058.8	8336.37	1.54363	0.0251188
SERPINA1	218.622	251.087	215.608	233.654	277.071	203.905	200.821	271.168	508.166	322.206	304.408	179.074	1.40374	0.258586
KRT1	206553	211677	180803	165437	180981	158225	205449	243916	188549	209263	353032	237486	1.27277	0.246898
NUP214	26005.4	15450.4	24890	19569.1	20980.5	15409	22661	16187.7	7178.07	12806.5	30808.2	43397.5	1.16895	0.712551
KRT77	26238.1	16872.8	23531.7	21217	25433.3	20612.2	41194.6	33951.2	9243.35	14849.8	39719.8	49213.3	1.08133	0.843778
CASP14	41968.3	25775.9	30211.3	25868.9	36187.7	28116.3	30898.9	39373.2	19883.5	17494.2	48535.2	35849.9	-1.06108	0.820165
GGCT	2466.5	951.537	1312.77	1350.15	1206.92	2316.5	1819.98	1954.41	1585.72	1684.98	350.548	1109.69	-1.41397	0.227871
KRT75	4603.8	2039.63	2061.59	1876.67	1761.24	3172.33	3269.93	3222.61	2219.73	2714.26	1187.37	1641.55	-1.4175	0.128705
MUC1	3136.42	4783.47	3027.26	1209.65	2080.64	2384.42	3512.23	2898.21	1307.66	3934.09	752.371	1869.65	-1.46446	0.301032
AKAP13	4850.11	5984.81	3133.15	2463.69	2486.48	2502.79	3295.9	2588.13	1504.31	1612.79	3348.08	2550.85	-1.51425	0.101857
OTOG	1057.2	1598.01	917.03	964.27	1787.7	1338.69	1971.9	1866.95	661.927	852.485	634.073	1604.99	-1.53215	0.119126
PRDX2	882.977	418.599	353.782	438.683	385.37	598.578	1412.52	413.46	157.016	209.224	522.32	503.126	-1.76188	0.131348
ARID2	15811.9	14435	14061	6413.92	13235.2	9938.35	16110.5	12234.1	817.434	19.4868	10507.6	16033.8	-1.86718	0.225348
COL2A1	4008.74	3048.85	2848.26	2237.49	1630.5	3467.62	2391.77	5479.91	1391.18	1506.75	1704.82	1594.88	-2.02603	0.00702801
KRT28	23174.2	11432.4	17193.8	11024.7	12451.4	13262.9	22305.7	17247	1328.56	2126.22	13605.2	11849.8	-2.21538	0.0622131
ACAN	21292	16993.5	21233.7	17129.7	18588.1	21000.8	23343.3	26515.3	7354.7	9086.1	9453.11	10557.7	-2.27831	5.18023e-06
ZFHX4	1578.31	2669.02	3335.14	544.21	1537.58	1132.09	1787.63	3084.54	302.894	247.109	313.766	2171.26	-2.58128	0.0835132
PTPN13	25193.8	9282.56	17905.8	13466.4	16961.4	17407.1	50224.7	61642.6	580.303	4880.5	9672.21	22337.3	-2.83003	0.0628233
MUC6	2683.76	708.815	1231.69	1038.11	732.788	1005.04	1553.88	2317.76	219.201	274.479	523.524	742.562	-3.20266	0.00753943
KRT7	886.377	534.845	473.402	448.542	202.791	767.176	627.617	692.65	97.2176	68.6839	226.311	254.447	-3.58257	0.000810877
KRTAP26-1	1575.98	967.934	741.877	741.668	1196.02	1047.37	2614.35	888.363	62.0259	115.44	773.846	319.102	-3.84661	0.00811482
HRNR	19040.5	9857.57	9269.8	9645.36	4121.31	18079.1	10132.8	13858.7	1656.24	2056.83	3138.57	4156.2	-4.26992	0.00109717
MUC3A	13182.4	2767.59	4626.16	3128.2	2880.03	13476.9	5642.65	9298.68	1400.62	3000.94	115.346	1571.37	-4.51709	0.0123857
COL1A2	1510.82	146.784	441.603	57.9118	287.62	100.211	1764.75	3378.37	12.718	3.61326	1.94288	705.953	-5.30778	0.118515
ALDOB	2251.81	2138.13	2237.75	1745.1	404.388	2021.76	174.104	181.063	117.08	128.9	321.455	455.645	-5.45124	0.0119959
CCNYL2	810.329	5826.57	1968.53	2170.24	959.45	2345.21	2356.51	3031.33	38.2589	44.7179	1126.37	58.4103	-7.67821	0.00670385
FLG2	3445.87	1183.51	974.864	1854.62	697.329	3846.09	925.586	844.784	88.7096	52.0978	446.277	296.831	-7.79071	0.0109655

### Sheet: Sheet1
Accession	K2C7_HUMAN	K2C5_HUMAN	K2C1B_HUMAN	K1C24_HUMAN	NU214_HUMAN	DESP_HUMAN	HORN_HUMAN	S10A8_HUMAN	DSG1_HUMAN	PGCA_HUMAN	SPB4_HUMAN	FILA2_HUMAN	CCYL2_HUMAN	TGM3_HUMAN	MUC6_HUMAN	ARID2_HUMAN	S10A9_HUMAN	KT33B_HUMAN	PTN13_HUMAN	K1C16_HUMAN	K1C17_HUMAN	K1C28_HUMAN	RBP2_HUMAN	K2C78_HUMAN	OTOG_HUMAN	APOA1_HUMAN	CO1A2_HUMAN	CO2A1_HUMAN	CASPE_HUMAN	LEG7_HUMAN	KR261_HUMAN	AKP13_HUMAN	ALDOB_HUMAN	DCD_HUMAN	BLMH_HUMAN	ZFHX4_HUMAN	PRDX2_HUMAN	A1AT_HUMAN	FIBG_HUMAN	CATD_HUMAN	K2C1_HUMAN	MUC1_HUMAN	K2C75_HUMAN	MUC3A_HUMAN	CENPF_HUMAN	GGCT_HUMAN
N1	886.377	6969.68	26238.1	8.13227	26005.4	7210.89	19040.5	1473.23	92.8087	21292	1860.94	3445.87	810.329	298.802	2683.76	15811.9	3535.94	205.696	25193.8	2788.23	2032.58	23174.2	308.073	78.3287	1057.2	157.471	1510.82	4008.74	41968.3	3193.1	1575.98	4850.11	2251.81	840.141	464.501	1578.31	882.977	218.622	94.5167	5.58967	206553	3136.42	4603.8	13182.4	1309.9	2466.5
N2	534.845	8378.05	16872.8	21.9525	15450.4	4400.5	9857.57	825.822	249.789	16993.5	1903.26	1183.51	5826.57	213.444	708.815	14435	6670.77	245.93	9282.56	2149.78	2028.99	11432.4	447.528	249.516	1598.01	485.777	146.784	3048.85	25775.9	4885.86	967.934	5984.81	2138.13	746.201	656.922	2669.02	418.599	251.087	264.049	13.4801	211677	4783.47	2039.63	2767.59	349.267	951.537
N3	473.402	6906.97	23531.7	16.7648	24890	7542.74	9269.8	1452.99	167.647	21233.7	1799.42	974.864	1968.53	181.721	1231.69	14061	3988.88	189.101	17905.8	2689.55	2197.52	17193.8	515.661	129.943	917.03	225.854	441.603	2848.26	30211.3	3487.63	741.877	3133.15	2237.75	1033.14	460.361	3335.14	353.782	215.608	295.624	29.7442	180803	3027.26	2061.59	4626.16	824.668	1312.77
N4	448.542	8405.58	21217	25.032	19569.1	6698.2	9645.36	1507.25	133.627	17129.7	2109.28	1854.62	2170.24	451.055	1038.11	6413.92	5785.26	273.563	13466.4	3019.86	2415.75	11024.7	664.618	207.618	964.27	345.173	57.9118	2237.49	25868.9	3018.79	741.668	2463.69	1745.1	705.107	323.918	544.21	438.683	233.654	309.121	15.8731	165437	1209.65	1876.67	3128.2	986.691	1350.15
N5	202.791	10169.2	25433.3	74.5419	20980.5	6039.1	4121.31	1337.57	276.644	18588.1	2664.57	697.329	959.45	733.142	732.788	13235.2	4383.13	161.196	16961.4	3035.32	3269.28	12451.4	821.469	471.208	1787.7	676.005	287.62	1630.5	36187.7	3186.89	1196.02	2486.48	404.388	1857.99	358.018	1537.58	385.37	277.071	552.758	29.1954	180981	2080.64	1761.24	2880.03	948.824	1206.92
N6	767.176	6906.78	20612.2	17.4861	15409	6873.43	18079.1	1539.94	65.9009	21000.8	2080.18	3846.09	2345.21	567.575	1005.04	9938.35	6180.01	499.486	17407.1	3109.33	1876.53	13262.9	255.617	38.5135	1338.69	546.73	100.211	3467.62	28116.3	2432.9	1047.37	2502.79	2021.76	728.764	325.763	1132.09	598.578	203.905	91.3495	4.19449	158225	2384.42	3172.33	13476.9	1085.1	2316.5
N7	627.617	8299.89	41194.6	10.3076	22661	5127.93	10132.8	1326.15	351.784	23343.3	2786.76	925.586	2356.51	347.539	1553.88	16110.5	4688	375.172	50224.7	4462.4	4428.23	22305.7	314.951	155.903	1971.9	407.103	1764.75	2391.77	30898.9	2443.92	2614.35	3295.9	174.104	918.721	579.983	1787.63	1412.52	200.821	118.08	0	205449	3512.23	3269.93	5642.65	795.019	1819.98
N8	692.65	7697.26	33951.2	11.9758	16187.7	4713.84	13858.7	352.07	229.075	26515.3	1800.24	844.784	3031.33	559.754	2317.76	12234.1	3626.5	190.064	61642.6	1729.88	4455.31	17247	13.5946	69.2698	1866.95	98.0251	3378.37	5479.91	39373.2	2007.25	888.363	2588.13	181.063	392.539	166.142	3084.54	413.46	271.168	75.4576	0	243916	2898.21	3222.61	9298.68	1011.73	1954.41
LI 1	97.2176	14233.9	9243.35	106.867	7178.07	8481.86	1656.24	4405.45	327.568	7354.7	6057.11	88.7096	38.2589	761.698	219.201	817.434	9339.97	846.715	580.303	6621.44	5311.71	1328.56	8537.47	564.774	661.927	10341.2	12.718	1391.18	19883.5	9280.67	62.0259	1504.31	117.08	3969.49	1999.8	302.894	157.016	508.166	625.11	450.431	188549	1307.66	2219.73	1400.62	1053.9	1585.72
LI 2	68.6839	15078.6	14849.8	65.031	12806.5	8638.2	2056.83	2221.58	841.347	9086.1	3462.67	52.0978	44.7179	1138.53	274.479	19.4868	10150.3	1331.55	4880.5	4782.03	6298.71	2126.22	3166.24	804.1	852.485	3625.56	3.61326	1506.75	17494.2	7228.24	115.44	1612.79	128.9	6515.64	1641.02	247.109	209.224	322.206	816.758	79.4146	209263	3934.09	2714.26	3000.94	1313.93	1684.98
LI 3	226.311	13333.1	39719.8	192.17	30808.2	12058.8	3138.57	5463.83	1157.78	9453.11	2900.83	446.277	1126.37	628.578	523.524	10507.6	5330.46	234.235	9672.21	4197.44	3800.01	13605.2	228.106	231.304	634.073	366.221	1.94288	1704.82	48535.2	3260.54	773.846	3348.08	321.455	990.882	1098.7	313.766	522.32	304.408	457.485	8.42374	353032	752.371	1187.37	115.346	2635.28	350.548
L1 4	254.447	11070.6	49213.3	37.566	43397.5	8336.37	4156.2	1870.58	504.464	10557.7	2897.24	296.831	58.4103	1711.65	742.562	16033.8	6285.04	252.244	22337.3	4020.64	3313.76	11849.8	444.041	585.561	1604.99	392.308	705.953	1594.88	35849.9	3500.43	319.102	2550.85	455.645	1484.92	617.81	2171.26	503.126	179.074	157.655	8.55049	237486	1869.65	1641.55	1571.37	2335.01	1109.69
	KRT7	KRT5	KRT77	KRT24	NUP214	DSP	HRNR	S100A8	DSG1	ACAN	SERPINB4	FLG2	CCNYL2	TGM3	MUC6	ARID2	S100A9	KRT33B	PTPN13	KRT16	KRT17	KRT28	RANBP2	KRT78	OTOG	APOA1	COL1A2	COL2A1	CASP14	LGALS7	KRTAP26-1	AKAP13	ALDOB	DCD	BLMH	ZFHX4	PRDX2	SERPINA1	FGG	CTSD	KRT1	MUC1	KRT75	MUC3A	CENPF	GGCT
