## Supplementary Table 3 for "Chronic activation of Toll-like receptor 2 induces an ichthyotic skin phenotype"

### Sheet: Sheet1
k_means_6	id	0hr 1	0hr 2	0hr 3	0hr 4	2hr 1	2hr 2	2hr 3	2hr 4	6hr 1	6hr 2	6hr 3	6 hr 4	12h 1	12h 2	12h 3	12h 4	24h 1	24h 2	24 h 3	24h 4
1	Cyp1b1	-0.8	-0.75	-1.08	-0.89	1.02	1.56	1.63	2.84	-0.02	0.13	-0.23	0.02	-0.46	-0.41	-0.17	-0.36	-0.43	-0.56	-0.48	-0.58
2	Bmx	0.8	0.53	0.64	0.44	0.83	1.03	0.83	1.25	0.49	0.88	0.39	0.44	-0.41	-0.46	-0.49	-0.48	-1.72	-1.73	-1.63	-1.64
2	Cdh6	1.27	0.74	1.04	0.5	0.17	-0.94	-0.74	-0.84	0.26	0.13	0.93	0.15	-0.11	1.71	0.72	0.73	-1.73	-1.11	-1.4	-1.48
2	Exosc8	0.29	0.82	0.49	0.68	0.79	0.9	0.43	0.24	0.65	0.92	1.11	0.71	-0.14	-0.5	-0.13	-0.21	-1.71	-1.76	-1.9	-1.71
2	Fam64a	0.97	1.24	0.67	0.89	0.36	0.57	-0.05	0.06	0.96	0.79	0.59	0.75	0.02	0.04	-0.5	-0.49	-1.62	-1.68	-1.84	-1.73
2	Mmp3	-0.29	0.62	0.28	-0.09	0.18	1.05	-0.03	0.06	1.11	2.46	0.38	0.94	-0.1	-0.85	-0.12	0.12	-1.71	-1.44	-1.22	-1.34
2	Mnd1	1.78	0.02	0.59	0.62	0.25	-0.12	0.41	-0.59	0.48	1.16	0.85	1.21	0.3	-0.18	-0.28	-0.03	-1.42	-1.61	-1.79	-1.66
2	Nuf2	0.65	0.22	0.79	0.34	0.6	0.51	0.48	-0.21	1.27	1.07	1.04	0.9	-0.09	-0.19	-0.12	-0.31	-1.73	-1.76	-1.77	-1.69
2	Tacc3	0.27	0.54	0.88	0.95	0.78	0.75	0.5	0.04	1.02	0.99	0.85	0.74	-0.17	-0.33	-0.42	-0.6	-1.86	-1.59	-1.69	-1.65
3	Crct1	-0.44	-0.39	-0.53	-0.48	-0.48	-0.54	-0.51	-0.51	-0.55	-0.55	-0.5	-0.52	-0.36	-0.47	-0.48	-0.44	2	2.26	1.77	1.72
3	Crnn	-0.5	-0.37	-0.38	-0.46	-0.48	-0.48	-0.55	-0.45	-0.54	-0.56	-0.6	-0.52	-0.53	-0.4	-0.45	-0.43	1.66	2.32	1.55	2.16
3	Elf5	-0.79	-0.61	-0.62	-0.53	-0.42	-0.57	-0.42	-0.51	-0.51	-0.53	-0.22	-0.6	-0.23	-0.33	-0.39	-0.31	1.79	2.62	1.48	1.67
3	Elovl4	-0.58	-0.66	-0.57	-0.57	-0.57	-0.52	-0.54	-0.56	-0.49	-0.53	-0.44	-0.57	-0.3	-0.28	-0.23	-0.34	1.79	2.07	1.94	1.94
3	Elovl7	-0.9	-0.9	-1.05	-0.57	-0.52	-0.52	-0.31	-0.53	-0.41	-0.14	-0.05	-0.09	-0.57	-0.14	-0.26	-0.39	1.2	1.66	2.1	2.39
3	Fjx1	0.45	1.08	0.14	0.71	-1.64	-0.88	-0.8	0.99	-1.15	-1.31	-1.27	-1.15	-0.33	0.02	0.33	0.07	1.02	1	1.59	1.12
3	Gata3	-1.28	-0.96	-1.04	-0.92	-0.6	-0.94	-0.56	-0.56	0.51	0.23	-0.12	-0.35	0.05	-0.05	-0.08	-0.26	1.53	2.1	1.64	1.64
3	Il1a	-0.35	-0.23	-0.06	-0.69	-0.39	-0.16	-0.88	-0.27	-0.7	-1.08	0.95	-0.06	-0.39	-1.63	-0.42	-0.35	1.39	1.38	2.1	1.84
3	Krt1	-0.57	-0.55	-0.56	-0.56	-0.55	-0.57	-0.55	-0.6	-0.51	-0.5	-0.49	-0.5	-0.31	-0.32	-0.32	-0.31	1.93	2.04	1.88	1.9
3	Lce1f	-0.6	-0.44	-0.41	-0.52	-0.47	-0.54	-0.48	-0.57	-0.44	-0.6	-0.45	-0.44	-0.38	-0.49	-0.53	-0.33	1.53	2.19	2.31	1.65
3	Ldhb	-0.45	-0.41	-0.4	-0.57	-0.63	-0.59	-0.46	-0.58	-0.34	-0.44	-0.46	-0.35	-0.38	-0.45	-0.6	-0.63	1.89	2.16	1.92	1.77
3	Ly6g6c	-0.49	-0.5	-0.57	-0.46	-0.53	-0.51	-0.43	-0.48	-0.58	-0.59	-0.47	-0.52	-0.38	-0.41	-0.52	-0.29	1.59	2.22	2.17	1.73
3	Mal2	-0.41	-0.81	-0.81	-0.92	-0.32	-0.66	-0.41	-0.69	-0.3	-0.18	-0.16	-0.61	-0.46	-0.21	-0.29	-0.38	2.06	1.84	1.95	1.76
3	MGC105649	-0.66	-0.59	-0.66	-0.44	-0.27	-0.59	-0.35	-0.22	0.23	-0.57	-0.27	-0.66	-0.49	-0.59	-0.57	-0.66	1.44	2.65	1.99	1.3
3	Pcdh1	-0.97	-0.72	-0.91	-0.71	-0.7	-0.55	-0.56	-0.52	-0.49	-0.45	-0.18	-0.37	-0.26	-0.15	0.13	-0.1	1.68	2.09	1.85	1.88
3	Pglyrp3	-0.84	-0.67	-0.51	-0.6	-0.47	-0.39	-0.47	-0.68	-0.57	-0.61	-0.6	-0.48	-0.26	-0.14	-0.19	-0.17	1.91	2.19	1.82	1.72
3	Rnf39	-0.7	-0.46	-0.52	-0.65	-0.64	-0.72	-0.72	-0.75	-0.4	-0.45	-0.32	-0.38	-0.08	-0.25	-0.21	-0.38	2.08	2.05	1.82	1.7
3	Sbsn	-0.48	-0.51	-0.58	-0.54	-0.47	-0.54	-0.52	-0.53	-0.51	-0.55	-0.49	-0.51	-0.35	-0.37	-0.43	-0.36	2.02	2.09	1.93	1.73
3	Slc6a14	-0.95	-0.76	-0.63	-0.38	-0.54	-0.63	-0.55	-1.07	-0.75	-0.55	-0.02	-0.46	0.03	-0.22	0.19	0.2	2.3	1.68	2.14	0.97
3	Slc6a8	-0.91	-0.51	-0.77	-0.53	-0.74	-0.45	-0.55	-0.28	-0.59	-0.87	-0.74	-0.88	-0.01	0.23	0.09	0.2	1.74	1.69	1.79	2.08
3	Slpi	-0.62	-0.57	-0.66	-0.65	-0.44	-0.65	-0.54	-0.82	-0.4	-0.47	-0.3	-0.25	-0.13	-0.36	-0.46	-0.34	2.09	2.12	1.81	1.64
3	Tmem117	-1.54	-1.37	-0.88	-0.63	-1.4	-0.59	0.66	0.06	-0.29	-0.4	-0.2	-0.32	1.12	-0.25	0.42	-0.17	1.5	1.38	0.89	2
3	Wfdc5	-0.74	-0.62	-0.65	-0.75	-0.46	-0.73	-0.46	-0.71	-0.42	-0.4	-0.49	-0.32	-0.22	-0.26	-0.23	-0.2	2.14	1.89	1.85	1.78
4	Igfbp3	-0.69	-0.67	-0.7	-0.69	0.45	0.23	0.07	-0.43	1.73	1.83	1.68	1.66	0	-0.02	-0.04	-0.05	-1.12	-1.18	-1.03	-1.03
4	Olfml3	-0.85	-0.9	-0.76	-1.08	-0.24	0	-0.04	-0.1	1.64	1.49	1.45	1.77	0.43	0.51	0.48	0.46	-1.22	-1.13	-1.01	-0.89
4	Slc1a1	-0.32	-0.85	-1.08	-1.45	1.26	0.09	0.56	0.2	2.4	-0.08	0.58	1.77	-0.23	0.72	0.27	-0.92	-0.92	-0.82	-0.62	-0.56
6	Aqp8	0.99	2.07	1.67	1.57	0.62	0.41	-0.73	-0.47	-0.29	0.11	0.12	-1.01	-0.8	0.57	-0.76	0.04	-1.15	-1.36	-0.95	-0.66
6	Isl1	1.65	1.9	1.91	1.42	-0.02	-0.84	-0.14	-0.66	-0.09	-0.44	-0.1	-0.02	-0.31	-0.09	0.2	0.23	-1.06	-1.33	-1.3	-0.92
6	Slfn3	0.92	0.42	1.86	2.21	0.23	0.83	0.28	0.77	-0.19	0.02	0.01	-0.5	-0.51	-0.53	-0.24	-0.23	-1.28	-1.29	-1.67	-1.07
